## Supplemental Table 1 for "Identification of Late Pleistocene and Holocene fossil lizards from Hall’s Cave and a primer on morphological variation in North American lizard skulls"

### Sheet: Sheet1
Species	Institution	Specimen Number	Locality	Sex	SVL	TL	Specimen Type
Alopoglossus plicatus	TNHC	34481					CT scanned alcohol preserved specimen
Ameiva sp.	TxVP M	8459			136	376	Dry skeleton
Anelytropsis papillosus	UF	86708					CT scanned alcohol preserved specimen
Anniella pulchra	TxVP M	8678	Los Angeles Co., CA		110		Dry skeleton
Anniella pulchra	FMNH	130479					CT scanned alcohol preserved specimen
Anolis carolinensis	TxVP M	9042			65	182	Dry skeleton
Aspidoscelis flagellicaudis	TxVP M	15027	Pima Co., AZ	Female	82		Dry skeleton
Aspidoscelis gularis	TxVP M	13867	captive		75	236	Dry skeleton
Aspidoscelis gularis	TxVP M	14506	central TX	Male	76	252	Dry skeleton
Aspidoscelis gularis	TxVP M	15028	captive		84	269	Dry skeleton
Aspidoscelis sonorae	TxVP M	15666	Pima Co., AZ		74		Dry skeleton
Aspidoscelis sonorae	TxVP M	15670	Pima Co., AZ		87		Dry skeleton
Aspidoscelis sp.	TxVP M	12284	Yavapai Co., AZ		88		Dry skeleton
Aspidoscelis tigris	TxVP M	8478	Beaver Co., UT	Female	97	321	Dry skeleton
Aspidoscelis tigris	TxVP M	15032	Hidalgo Co., NM		90		Dry skeleton
Aspidoscelis tigris	TxVP M	15665	Hidalgo Co., NM		88	238	Dry skeleton
Aspidoscelis tigris	TxVP M	15667	Maricopa Co., AZ	Female	72		Dry skeleton
Aspidoscelis tigris	TxVP M	9988	Yavapai Co., AZ		68	226	Dry skeleton
Aspidoscelis tigris	TxVP M	9998	La Paz Co., AZ		69	261	Dry skeleton
Aspidoscelis tigris	TxVP M	12337	Yavapai Co., AZ	Female	68	226	Dry skeleton
Aspidoscelis tigris	TxVP M	13059	Maricopa Co., AZ		69	240	Dry skeleton
Aspidoscelis tigris	TxVP M	13082	Yavapai Co., AZ		78	170	Dry skeleton
Aspidoscelis tigris	TxVP M	13772	Yavapai Co., AZ	Male	84	275	Dry skeleton
Aspidoscelis tigris	TxVP M	13775	Yavapai Co., AZ	Female	59	126	Dry skeleton
Aspidoscelis tigris	TxVP M	13777	Yavapai Co., AZ	Male	54	186	Dry skeleton
Aspidoscelis tigris	TxVP M	13779	Mojave Co., AZ	Female	71	207	Dry skeleton
Aspidoscelis tigris	TxVP M	13871	Gila Co., AZ		82	195	Dry skeleton
Aspidoscelis tigris	TxVP M	13872	Imperial Co., CA		82		Dry skeleton
Aspidoscelis tigris	TxVP M	13873	Mojave Co., AZ	Male	53		Dry skeleton
Aspidoscelis tigris	TxVP M	13875	Yuma Co., AZ		75	279	Dry skeleton
Aspidoscelis tigris	TxVP M	13876	La Paz Co., AZ		73		Dry skeleton
Aspidoscelis tigris	TxVP M	13877	Riverside Co., CA	Male	86		Dry skeleton
Aspidoscelis tigris	TxVP M	13878	Maricopa Co., AZ		82		Dry skeleton
Aspidoscelis tigris	TxVP M	13879	Hidalgo Co., NM		75	256	Dry skeleton
Aspidoscelis tigris	TxVP M	13987	Coconino Co., AZ		89		Dry skeleton
Aspidoscelis tigris gracilis	TxVP M	15664	Yavapai Co., AZ		66		Dry skeleton
Aspidoscelis tigris tigris	TxVP M	13874	Coconino Co., AZ		78		Dry skeleton
Aspidoscelis tigris tigris	TxVP M	15033	LaPaz Co., AZ		69		Dry skeleton
Aspidoscelis tigris tigris	TxVP M	15034	Mohave Co., AZ		94		Dry skeleton
Aspidoscelis uniparens	TxVP M	8479	Pima Co., AZ		54		Dry skeleton
Aspidoscelis uniparens	TxVP M	13881	Pima Co., AZ		68		Dry skeleton
Barisia imbricata	TNHC	76984					CT scanned alcohol preserved specimen
Basiliscus basiliscus	TxVP M	11907		Male			Dry skeleton
Bipes canaliculatus	CAS	134753					CT scanned alcohol preserved specimen
Callisaurus draconoides	TxVP M	8647	Mohave Co., AZ		59		Dry skeleton
Callisaurus draconoides	TxVP M	8648	La Paz Co., AZ	Male	61	142	Dry skeleton
Callisaurus draconoides	TxVP M	8649	Mohave Co., AZ	male	72		Dry skeleton
Callisaurus draconoides	TxVP M	9130	Maricopa Co., AZ		32		Dry skeleton
Callisaurus draconoides	TxVP M	9131	Mohave Co., AZ	male	77		Dry skeleton
Callisaurus draconoides	TxVP M	9132	Maricopa Co., AZ		79		Dry skeleton
Callisaurus draconoides	TxVP M	9133	Yuma Co., AZ	Female	74	163	Dry skeleton
Callisaurus draconoides	TxVP M	9134	Mohave Co., AZ	female	59		Dry skeleton
Callisaurus draconoides	TxVP M	9967	Yavapai Co., AZ	Female	79	170	Dry skeleton
Callisaurus draconoides	TxVP M	9968	Yavapai Co., AZ		67	100	Dry skeleton
Callisaurus draconoides	TxVP M	12105	Cochise Co., AZ	male	49		Dry skeleton
Callisaurus draconoides	TxVP M	13690	Riverside Co., CA		65	156	Dry skeleton
Callisaurus draconoides	TxVP M	13695	San Bernadino Co., CA				Dry skeleton
Callisaurus draconoides	TxVP M	14320	Mohave Co., AZ		84		Dry skeleton
Callisaurus draconoides	TxVP M	14321	Mohave Co., AZ	Male	78		Dry skeleton
Callisaurus draconoides	TxVP M	14880	Imperial Co., CA		49		Dry skeleton
Callisaurus draconoides	TxVP M	14923	Yuma Co., AZ		33	74	Dry skeleton
Callisaurus draconoides	TxVP M	14924	Yuma Co., AZ		69	171	Dry skeleton
Callisaurus draconoides	TxVP M	15659	Pershing Co., NV		49		Dry skeleton
Celestus costatus	UF	59382					CT scanned alcohol preserved specimen
Celestus enneagrammus	FMNH	108860					CT scanned alcohol preserved specimen
Coleonyx elegans	UF	11258					CT scanned alcohol preserved specimen
Coleonyx variegatus	TxVP M	8520	San Diego Co., CA		54		Dry skeleton
Coleonyx variegatus	TxVP M	8521	Riverside Co., CA	juvenile	41	73.5	Dry skeleton
Coleonyx variegatus	TxVP M	12109	Riverside Co., CA		67	117	Dry skeleton
Cophosaurus texanus	TxVP M	8527	Cochise Co., AZ	Female	64		Dry skeleton
Cophosaurus texanus	TxVP M	8605	Maricopa Co., AZ		40		Dry skeleton
Cophosaurus texanus	TxVP M	9215	Yavapai Co., AZ		63		Dry skeleton
Cophosaurus texanus	TxVP M	9216	Maricopa Co., AZ		54		Dry skeleton
Cophosaurus texanus	TxVP M	9217	Hidalgo Co., NM		52	100	Dry skeleton
Cophosaurus texanus	TxVP M	9218	Pima Co., AZ	Female	61		Dry skeleton
Cophosaurus texanus	TxVP M	9219	Hidalgo Co., NM		62		Dry skeleton
Cophosaurus texanus	TxVP M	9220	Maricopa Co., AZ		72		Dry skeleton
Cophosaurus texanus	TxVP M	9221	Maricopa Co., AZ		68		Dry skeleton
Cophosaurus texanus	TxVP M	9222	Yavapai Co., AZ		71		Dry skeleton
Cophosaurus texanus	TxVP M	9223	Cochise Co., AZ	male	44		Dry skeleton
Cophosaurus texanus	TxVP M	9224	Pinal Co., AZ		40		Dry skeleton
Cophosaurus texanus	TxVP M	9226	Cochise Co., AZ	female	60		Dry skeleton
Cophosaurus texanus	TxVP M	9227	Cochise Co., AZ	Male	51		Dry skeleton
Cophosaurus texanus	TxVP M	10747	Presidio Co., TX	Male			Dry skeleton
Cophosaurus texanus	TxVP M	11914	Brewster Co., TX				Dry skeleton
Cophosaurus texanus	TxVP M	12104	Yavapai Co., AZ		67		Dry skeleton
Cophosaurus texanus	TxVP M	13670	Maricopa Co., AZ		28		Dry skeleton
Cophosaurus texanus	TxVP M	13671	Maricopa Co., AZ		70		Dry skeleton
Cophosaurus texanus	TxVP M	13673	Maricopa Co., AZ		40		Dry skeleton
Cophosaurus texanus	TxVP M	13676	Cochise Co., AZ	male	50		Dry skeleton
Cophosaurus texanus	TxVP M	13682	Cochise Co., AZ	female	59		Dry skeleton
Cophosaurus texanus	TxVP M	13685	Cochise Co., AZ	female	55		Dry skeleton
Cophosaurus texanus	TxVP M	13780	Yavapai Co., AZ	Male	60	130	Dry skeleton
Cophosaurus texanus	TxVP M	14897	Pinal Co., AZ		42		Dry skeleton
Cophosaurus texanus	TxVP M	14899	Pinal Co., AZ		31		Dry skeleton
Cophosaurus texanus scitulus	TxVP M	9225	NA	Male	42		Dry skeleton
Cophosaurus texanus scitulus	TxVP M	13684	Cochise Co., AZ	male	50		Dry skeleton
Cophosaurus texanus scitulus	TxVP M	14896	Pinal Co., AZ		43		Dry skeleton
Cophosaurus texanus scitulus	TxVP M	14898	Pinal Co., AZ	Male	68		Dry skeleton
Corytophanes sp.	TxVP M	16765	captive				Dry skeleton
Crotaphytus bicinctores	TxVP M	8612	Millard Co., UT		90		Dry skeleton
Crotaphytus bicinctores	TxVP M	8947	San Bernadino Co., CA		88		Dry skeleton
Crotaphytus collaris	TxVP M	8354	Stigman, exit 123 off I-40E on Williamson Valley Rd.	Male	69		Dry skeleton
Crotaphytus collaris	TxVP M	8395	Pima Co., AZ		84		Dry skeleton
Crotaphytus collaris	TxVP M	8396	Millard Co., UT		74		Dry skeleton
Crotaphytus collaris	TxVP M	8614	Yavapai Co., AZ	Male	87		Dry skeleton
Crotaphytus collaris	TxVP M	8615	Shoshone Co., ID	Female	86		Dry skeleton
Crotaphytus collaris	TxVP M	9255	Yavapai Co., AZ	Female	90		Dry skeleton
Crotaphytus collaris	TxVP M	12338	Yavapai Co., AZ	Female	93	256	Dry skeleton
Crotaphytus collaris	TxVP M	12468	Burnet Co., TX				Dry skeleton
Crotaphytus collaris	TxVP M	12803	Bertrom, TX	Male	70	140	Dry skeleton
Crotaphytus collaris	TxVP M	13062	captive		80		Dry skeleton
Crotaphytus collaris	TxVP M	13586	Yavapai Co., AZ	Female	76	216	Dry skeleton
Ctenosaura clarki	TxVP M	14824	captive		154	285	Dry skeleton
Ctenosaura hemilopha	TxVP M	8616	pet death		173	491	Dry skeleton
Ctenosaura hemilopha	TxVP M	9258	pet death				Dry skeleton
Ctenosaura sp.	TxVP M	9260	pet death		86	287	Dry skeleton
Diploglossus bilobatus	TNHC	31933					CT scanned alcohol preserved specimen
Diploglossus millepunctatus	TxVP M	9010					Dry skeleton
Dipsosaurus dorsalis	TxVP M	8450			110		Dry skeleton
Dipsosaurus dorsalis	TxVP M	9285			127	361	Dry skeleton
Dipsosaurus dorsalis	TxVP M	9287	Riverside Co., CA		88		Dry skeleton
Dipsosaurus dorsalis	TxVP M	9290	Riverside Co., CA		128	328	Dry skeleton
Dipsosaurus dorsalis	TxVP M	9293	Yuma Co., AZ		102		Dry skeleton
Dipsosaurus dorsalis	TxVP M	13086	captive		123	352	Dry skeleton
Elgaria coerulea	TxVP M	8965	Road 25, Trinity Co., CA		74	208	Dry skeleton
Elgaria coerulea	TxVP M	9008	Bald Hills Rd., Humboldt Co., CA	Female	114	277	Dry skeleton
Elgaria kingii	TxVP M	8582			75	225	Dry skeleton
Elgaria multicarinata	TxVP M	8990	Saddle Mountain, Clatson Co., OR				Dry skeleton
Elgaria multicarinata	TxVP M	9005	Rt. 79, Riverside Co., CA	Female	115	309	Dry skeleton
Elgaria multicarinata webbii	TxVP M	8974	Altadena, Los Angeles Co., CA		107	28	Dry skeleton
Elgaria multicarinata webbii	TxVP M	8975	Redlands Blvd. Riverside Co., CA	Female	153	350	Dry skeleton
Elgaria multicarinata webbii	TxVP M	8980	Nevada St. San Bernadino Co., CA		91	264	Dry skeleton
Elgaria multicarinata webbii	TxVP M	8993	San Timoteo Canyon Rd. Riverside Co., CA		157	370	Dry skeleton
Elgaria multicarinata webbii	TxVP M	9007	Redlands Blvd. Riverside Co., CA	Female	143	377	Dry skeleton
Elgaria velazquezi	SDNHM	68677					CT scanned alcohol preserved specimen
Enyalioides heterolepis	UF	68015					CT scanned alcohol preserved specimen
Eumeces cf. E. gilberti	TxVP M	15669	cavtive		122		Dry skeleton
Eumeces gilberti	TxVP M	8587	Riverside Co., CA		104	211	Dry skeleton
Eumeces gilberti	TxVP M	15662	Riverside Co., CA		85		Dry skeleton
Eumeces multivirgatus	TxVP M	15663	Coconino Co., AZ		62	5.98g	Dry skeleton
Eumeces obsoletus	TxVP M	8574	captive		105		Dry skeleton
Eumeces skiltonianus	TxVP M	8498	Riverside Co., CA		58	104	Dry skeleton
Eumeces skiltonianus	TxVP M	12126	Riverside Co., CA		59	142	Dry skeleton
Eumeces skiltonianus	TxVP M	15668	San Bernadino Co., CA		54	120	Dry skeleton
Eumeces tetragrammus	TxVP M	12730	Texas	Female			Dry skeleton
Gambelia sila	TNHC	95261					CT scanned alcohol preserved specimen
Gambelia wislizenii	TxVP M	9342	Coconino Co., AZ		123		Dry skeleton
Gambelia wislizenii	TxVP M	9344	Beaver Co., UT				Dry skeleton
Gambelia wislizenii	TxVP M	9974	captive	Male	105	310	Dry skeleton
Gerrhonotus infernalis	TxVP M	1723	Travis Co., TX				Dry skeleton
Gerrhonotus infernalis	TxVP M	7129	Travis Co., TX				Dry skeleton
Gerrhonotus infernalis	TxVP M	11411	Brewster Co., TX				Dry skeleton
Gerrhonotus infernalis	TxVP M	11412	Central TX	Male			Dry skeleton
Gerrhonotus infernalis	TxVP M	11414	Brewster Co., TX				Dry skeleton
Gerrhonotus infernalis	TxVP M	12353		Male	155	309	Dry skeleton
Heloderma suspectum	TxVP M	8953	Yavapai Co., AZ				Dry skeleton
Heloderma suspectum	TxVP M	9001	captive				Dry skeleton
Heloderma suspectum	TNHC	62766		Female			CT scanned alcohol preserved specimen
Heloserma horridum	TxVP M	5702	captive				Dry skeleton
Holbrookia maculata	TxVP M	8531	Cochise Co., AZ	Female	54		Dry skeleton
Holbrookia maculata	TxVP M	12128	Cochise Co., AZ	male	62	131	Dry skeleton
Holbrookia maculata	TxVP M	14322	Pima Co., AZ	male	59		Dry skeleton
Iguana iguana	TxVP M	8454			167	584	Dry skeleton
Iguana iguana	TxVP M	9448			94	285	Dry skeleton
Iguana iguana	TxVP M	9449	pet death				Dry skeleton
Iguana iguana	TxVP M	9450			100	356	Dry skeleton
Iguana iguana	TxVP M	9451	pet death		80	280	Dry skeleton
Iguana iguana	TxVP M	13054	captive		90	353	Dry skeleton
Klauberina riversiana	TxVP M	15673			65	132	Dry skeleton
Leiocephalus carinatus	TNHC	89274					CT scanned alcohol preserved specimen
Leiocephalus psammodromus	TNHC	103220					CT scanned alcohol preserved specimen
Lepidophyma lowei	LACM	143367					CT scanned alcohol preserved specimen
Ophisaurus attenuatus	TxVP M	4458	Port Aransas, TX				Dry skeleton
Ophisaurus attenuatus	TxVP M	8979	Corpus Christi, TX		149	550	Dry skeleton
Ophisaurus sp.	TxVP M	7165	Texas				Dry skeleton
Ophisaurus ventralis	TxVP M	8585			160	420	Dry skeleton
Ophisaurus ventralis	TxVP M	11716	LA?				Dry skeleton
Opisaurus attenuatus	TxVP M	4432	Levy Co., FL		124		Dry skeleton
Petrosaurus mearnsi	TxVP M	9609	Riverside Co., CA	Female	83		Dry skeleton
Petrosaurus mearnsi	TxVP M	9610	Riverside Co., CA		76		Dry skeleton
Petrosaurus mearnsi	TxVP M	14908		Male	79	"CL"=105	Dry skeleton
Petrosaurus mearnsi	TxVP M	14910	pet death		90		Dry skeleton
Petrosaurus mearnsi	TxVP M	14912	San Diego Co. CA	Female	72		Dry skeleton
Petrosaurus thalassinus	TxVP M	8948	pet death				Dry skeleton
Petrosaurus thalassinus	TxVP M	9612	pet death				Dry skeleton
Phrynosoma cornutum	TxVP M	6405					Dry skeleton
Phrynosoma cornutum	TxVP M	9618	Luna Co., NM		92		Dry skeleton
Phrynosoma cornutum	TxVP M	9619	Jones Co., TX		70		Dry skeleton
Phrynosoma cornutum	TxVP M	9620	Luna Co., NM		100		Dry skeleton
Phrynosoma cornutum	TxVP M	9621	Cochise Co., AZ				Dry skeleton
Phrynosoma cornutum	TxVP M	9622			67		Dry skeleton
Phrynosoma cornutum	TxVP M	12703	captive				Dry skeleton
Phrynosoma cornutum	TxVP M	12707	San Antonio, TX				Dry skeleton
Phrynosoma cornutum	TxVP M	15674	Luna Co., NM		~85		Dry skeleton
Phrynosoma coronatum	TxVP M	8644			59		Dry skeleton
Phrynosoma coronatum	TxVP M	9624					Dry skeleton
Phrynosoma douglassii	TxVP M	6551	McKinley Co., NM				Dry skeleton
Phrynosoma douglassii	TxVP M	8526			65	100	Dry skeleton
Phrynosoma douglassii	TxVP M	9626	Coconino Co., AZ		50		Dry skeleton
Phrynosoma douglassii	TxVP M	9627	Coconino Co., AZ		31	44	Dry skeleton
Phrynosoma douglassii	TxVP M	12701	Texas?				Dry skeleton
Phrynosoma modestum	TxVP M	12702	Santana Bolson				Dry skeleton
Phrynosoma modestum	TxVP M	12705	La Noria				Dry skeleton
Phrynosoma modestum	TxVP M	12706	Texas?				Dry skeleton
Phrynosoma modestum	TxVP M	14818			52	85	Dry skeleton
Phrynosoma modestum	TNHC	48520					CT scanned alcohol preserved specimen
Plestiodon cf. P. obsoletus	TxVP M	15675	U.S.A.				Dry skeleton
Polychrus gutturosus	TNHC	24152					CT scanned alcohol preserved specimen
Sauromalis ater	TxVP M	8414	San Bernadino Co., CA		112		Dry skeleton
Sauromalis ater	TxVP M	8942	pet death	Male	156		Dry skeleton
Sauromalis ater	TxVP M	9780			153	268	Dry skeleton
Sauromalis ater	TxVP M	9781			154		Dry skeleton
Sauromalis ater	TxVP M	9782			157		Dry skeleton
Sauromalus ater	TxVP M	8950	San Bernadino Co., CA	Female	175		Dry skeleton
Sauromalus ater	TxVP M	9784	San Bernadino Co., CA	Male	205		Dry skeleton
Sauromalus ater	TxVP M	11599					Dry skeleton
Sceloporus clarkii	TxVP M	8380	Yavapai Co., AZ		70		Dry skeleton
Sceloporus clarkii	TxVP M	8382	AZ 83, mi 46, Prima Co., CA	Male	93		Dry skeleton
Sceloporus clarkii	TxVP M	12118	Bloody Basin Rd, Yavapai Co., AZ		114		Dry skeleton
Sceloporus clarkii	TxVP M	12156	Hidalgo Co., NM		105	225	Dry skeleton
Sceloporus clarkii	TxVP M	12157	Pima Co., AZ	Female	100		Dry skeleton
Sceloporus clarkii	TxVP M	12158	Cochise Co., AZ	Male	43		Dry skeleton
Sceloporus clarkii	TxVP M	12159	Hidalgo Co., NM	Male	113	257	Dry skeleton
Sceloporus clarkii	TxVP M	12160	AZ 90, 6 mi N Whetstone, Cochise Co., AZ	Female	83		Dry skeleton
Sceloporus clarkii	TxVP M	12202	Yavapai Co., AZ	Male	108	240	Dry skeleton
Sceloporus graciosus	TxVP M	8377	Between Moonridge and Sugarloaf, SE of Big Bear Lake, San Bernadino Natl. Forest, San Bernadino Co., CA	Male	52	106 (reg)	Dry skeleton
Sceloporus graciosus	TxVP M	12148	Navajo Co., AZ				Dry skeleton
Sceloporus graciosus	TxVP M	12150		Female	57		Dry skeleton
Sceloporus graciosus	TxVP M	14879	San Bernadino Co., CA		54		Dry skeleton
Sceloporus graciosus graciosus	TxVP M	14325	Monterey exit off I-10, directly south of I-10, Riverside Co., CA		57	150	Dry skeleton
Sceloporus graciosus graciosus	TxVP M	14920	US 89 mi 74, southern Utah	Male	60		Dry skeleton
Sceloporus grammicus	TxVP M	11623	Brewster Co., TX				Dry skeleton
Sceloporus jarrovii	TxVP M	8485	Turkey Creek, lower campground, Chiricahua Mountains, Cochise Co., AZ	Female	86	196	Dry skeleton
Sceloporus jarrovii	TxVP M	9807	Santa Cruz Co., Ca	Male	85	202	Dry skeleton
Sceloporus jarrovii	TxVP M	9808	Santa Cruz Co., Ca	Female	80	165	Dry skeleton
Sceloporus jarrovii	TxVP M	9809	Santa Cruz Co., Ca	Female	65	153	Dry skeleton
Sceloporus jarrovii	TxVP M	9811	Santa Cruz Co., Ca	Female	67	152	Dry skeleton
Sceloporus jarrovii	TxVP M	9812	Santa Cruz Co., Ca	Male	76		Dry skeleton
Sceloporus jarrovii	TxVP M	9813	Santa Cruz Co., Ca	Male	98	210 (tip regen.)	Dry skeleton
Sceloporus jarrovii	TxVP M	12195	Santa Cruz Co., Ca	Female	53	119	Dry skeleton
Sceloporus jarrovii	TxVP M	12196	Cochise Co., AZ				Dry skeleton
Sceloporus licki	TxVP M	9814	San Antonoi, Baja California, MX	Male	82	189	Dry skeleton
Sceloporus licki	TxVP M	9815	San Antonoi, Baja California, MX	Female	64		Dry skeleton
Sceloporus magister	TxVP M	9816	San Diego Co., CA		114		Dry skeleton
Sceloporus magister	TxVP M	12188	Arlington W of Buckeye, Maricopa Co., AZ				Dry skeleton
Sceloporus occidentalis	TxVP M	8402	San Bernadino Co., CA		48		Dry skeleton
Sceloporus occidentalis	TxVP M	8403	Westward Ave, Riverside Co., CA	Male	40	73 (broken)	Dry skeleton
Sceloporus occidentalis	TxVP M	8404	Hwy 21, 2.4 mi NW of Beaver Co. line, Millard Co., UT	Male	60		Dry skeleton
Sceloporus occidentalis	TxVP M	8622	Mendocino Co., CA		65		Dry skeleton
Sceloporus occidentalis	TxVP M	8623	Shasta Co., CA	Female	69	160	Dry skeleton
Sceloporus occidentalis	TxVP M	8624	San Bernadino Co., CA	Female	76	180	Dry skeleton
Sceloporus occidentalis	TxVP M	8626	Riverside Co., CA		79		Dry skeleton
Sceloporus occidentalis	TxVP M	8640	San Bernadino Co., CA	Male	68		Dry skeleton
Sceloporus occidentalis	TxVP M	8640	Barton Flats Campground, .5 mi E Hwy 138, San Bernadino Co., CA	Male	68		Dry skeleton
Sceloporus occidentalis	TxVP M	8641	SBCM yard, Redlands, San Bernadino Co., CA		55		Dry skeleton
Sceloporus occidentalis	TxVP M	8642	Smith Creek Canyon, just eat of Cathedral Cave, White Pine Co., NV		50	114	Dry skeleton
Sceloporus occidentalis	TxVP M	8661	Zion National Park, Washington CO., UT				Dry skeleton
Sceloporus occidentalis	TxVP M	9817	Hwy 79 S of Beaumont, Riverside Co., CA		76		Dry skeleton
Sceloporus occidentalis	TxVP M	12124	Millard Co., UT	Male	77		Dry skeleton
Sceloporus occidentalis	TxVP M	12135	Mendocino Co., CA	Female	68		Dry skeleton
Sceloporus occidentalis	TxVP M	12167	Redlands Blvd., Riverside Co., CA		84	193	Dry skeleton
Sceloporus occidentalis	TxVP M	12168	San Bernadino Co., CA	Female	46	104	Dry skeleton
Sceloporus occidentalis	TxVP M	12169	Humbolt Co., CA	Male	47	106	Dry skeleton
Sceloporus occidentalis	TxVP M	12170	San Bernadino Co., CA	Female	44		Dry skeleton
Sceloporus occidentalis	TxVP M	12172	San Bernadino Co., CA		~64		Dry skeleton
Sceloporus occidentalis	TxVP M	12173	Riverside Co., CA	Male	81	182	Dry skeleton
Sceloporus occidentalis	TxVP M	12174	San Bernadino Co. Museum, San Bernadino Co., CA		65		Dry skeleton
Sceloporus occidentalis	TxVP M	12176	CA 243, just past Keenwild Forest Station, Riverside Co., CA	Female	70		Dry skeleton
Sceloporus occidentalis	TxVP M	12178	Mendocino Co., CA	Female	63		Dry skeleton
Sceloporus occidentalis	TxVP M	12179	SBCM yard, San Bernadino Co., CA		64		Dry skeleton
Sceloporus occidentalis	TxVP M	12180	San Bernadino Co., CA	Male	51	125	Dry skeleton
Sceloporus occidentalis	TxVP M	12183	Lane Co., OR		63		Dry skeleton
Sceloporus occidentalis	TxVP M	12184	San Timoteo Canyon Rd., 2.2 mi W Redlands Blvd.	Female	70	163	Dry skeleton
Sceloporus occidentalis	TxVP M	12185			63		Dry skeleton
Sceloporus occidentalis	TxVP M	12191	Shasta Co., CA	Male	72	174	Dry skeleton
Sceloporus occidentalis	TxVP M	14805	Lake Co., OR	Male	58	106	Dry skeleton
Sceloporus occidentalis	TxVP M	14806	Lake Co., OR	Female	52	105	Dry skeleton
Sceloporus occidentalis	TxVP M	14807	Lake Co., OR	Male	56	99	Dry skeleton
Sceloporus occidentalis	TxVP M	14808	Lake Co., OR	Male	75	161	Dry skeleton
Sceloporus occidentalis	TxVP M	14809	Lake Co., OR	Male	55	106	Dry skeleton
Sceloporus occidentalis	TxVP M	15661	San Bernadino Co., CA		40	97	Dry skeleton
Sceloporus olivaceous	TxVP M	8375	Tarrant Co., TX	Female	81	211	Dry skeleton
Sceloporus olivaceous	TxVP M	8376	Wilkinson Ranch off Western Oaks Rd., Tarrant Co., TX		41	97	Dry skeleton
Sceloporus olivaceous	TxVP M	9818	Tarrant Co., TX	Male	100	204	Dry skeleton
Sceloporus orcutti	TxVP M	8379	CA 74, mi 51 just W of San Bernadino Natl. For. boundary, Riverside Co., CA	Female	66	153	Dry skeleton
Sceloporus orcutti	TxVP M	9819	CA 243 1 mi N Keenwild Forest Station, Riverside Co., CA	Female	98	214	Dry skeleton
Sceloporus orcutti	TxVP M	9820	Riverside Co., CA	Female	73		Dry skeleton
Sceloporus orcutti	TxVP M	9823	Riverside Co., CA	Female	90		Dry skeleton
Sceloporus orcutti	TxVP M	12152	pet death		94	147	Dry skeleton
Sceloporus orcutti	TxVP M	12155	Riverside Co., CA	Male	100	216	Dry skeleton
Sceloporus orcutti	TxVP M	12161	Leon Rd, Riverside Co., CA	Female	89	160	Dry skeleton
Sceloporus poinsetti	TxVP M	9826	Hidalgo Co., NM	Female	75		Dry skeleton
Sceloporus poinsettii	TxVP M	8373	Hwy 81, Hidalgo Co., NM	Female	107		Dry skeleton
Sceloporus undulatus	TxVP M	8370	Hwy 90, mi 11 (2 mi S Grant Co. line), Hidalgo Co., NM		52		Dry skeleton
Sceloporus undulatus	TxVP M	8371	Hwy 90, mi 18, Grant Co., NM		48		Dry skeleton
Sceloporus undulatus	TxVP M	8550	Hwy 90, mi 9, Hidalgo Co., NM		62		Dry skeleton
Sceloporus undulatus	TxVP M	8551	Mt. Elden foot slopes, off US Hwy 89, Flagstaff, Coconino Co., AZ		64		Dry skeleton
Sceloporus undulatus	TxVP M	8935	Gleeson Rd., 6 mi E of Tombstone, Cochise Co., AZ	Female	71		Dry skeleton
Sceloporus undulatus	TxVP M	8936	Hwy 90, mi 18, Gila National Forest, Grant Co., NM		70		Dry skeleton
Sceloporus undulatus	TxVP M	9830	Yavapai Co., AZ		58	141	Dry skeleton
Sceloporus undulatus	TxVP M	12117	Hwy 90, 3 mi N of Lordsburg, Hidalgo Co., CA	Female	71	164	Dry skeleton
Sceloporus undulatus	TxVP M	12142	Bloody Basin Rd, Yavapai Co., AZ				Dry skeleton
Sceloporus undulatus	TxVP M	12143	Near South Butte, Yavapai Co., AZ		53		Dry skeleton
Sceloporus undulatus	TxVP M	12144	NM 9, mi 52, Luna Co., NM		55	143	Dry skeleton
Sceloporus undulatus	TxVP M	12145	Coconino Co., AZ				Dry skeleton
Sceloporus virgatus	TxVP M	12163	Cochise Co., AZ	Female	63	135	Dry skeleton
Sceloporus virgatus	TxVP M	12164	Cochise Co., AZ	Female	54	125	Dry skeleton
Sceloporus virgatus	TxVP M	12165	Cochise Co., AZ	Male	60	136	Dry skeleton
Sceloporus virgatus	TxVP M	12166	Cochise Co., AZ	Female	58	128	Dry skeleton
Sceloporus virgatus	TxVP M	12197	Cochise Co., AZ		42	96	Dry skeleton
Sceloporus virgatus	TxVP M	12198	Cochise Co., AZ	Male	53	123	Dry skeleton
Sceloporus virgatus	TxVP M	12199	Cochise Co., AZ	Female	45	97	Dry skeleton
Sceloporus virgatus	TxVP M	12200	Cochise Co., AZ	Female	63	111	Dry skeleton
Uma exsul	TNHC	30247					CT scanned alcohol preserved specimen
Uma scoparia	TxVP M	8529	Riverside Co., CA		76	156	Dry skeleton
Uma scoparia	TxVP M	12119	Riverside Co., CA		95	200	Dry skeleton
Uma scoparia	TxVP M	14810	captive				Dry skeleton
Uma scoparia	TxVP M	14811	captive				Dry skeleton
Urosaurus graciosus	TxVP M	13668	I-40 at 95 Jct, Mohave Co., AZ		55		Dry skeleton
Urosaurus microscutatus	TxVP M	14327	San Diego Co., CA	Male	50		Dry skeleton
Urosaurus microscutatus	TxVP M	14328	Imperial Co., CA	Male	47		Dry skeleton
Urosaurus ornatus	TxVP M	8637	Sonoita Hwy 93, Pima Co., AZ		43		Dry skeleton
Urosaurus ornatus	TxVP M	8638	Gleeson Rd., 5 mi E of Tombstone, Cochise Co., AZ	Male	43		Dry skeleton
Urosaurus ornatus	TxVP M	8639	Hwy 90, mi 18, Grant Co., NM		45	89	Dry skeleton
Urosaurus ornatus	TxVP M	13677	AZ 80, Cochise Co., AZ		53	120	Dry skeleton
Urosaurus ornatus	TxVP M	13678	AZ 80, Cochise Co., AZ		45	84	Dry skeleton
Urosaurus ornatus	TxVP M	13681	AZ 90 5 mi N Whetstone, Sands Ranch, Cochise Co., AZ	Male	49		Dry skeleton
Urosaurus ornatus	TxVP M	13683	AZ 90, 6 mi N of Whetstone, Sands Ranch, Cochise Co., AZ	Male	41		Dry skeleton
Urosaurus ornatus	TxVP M	13687	Bloody Basin Rd, Yavapai Co., AZ		45		Dry skeleton
Urosaurus ornatus	TxVP M	13688	Bloody Basin Rd, Yavapai Co., AZ		55		Dry skeleton
Urosaurus ornatus	TxVP M	13689	Bloody Basin Rd, Yavapai Co., AZ		50		Dry skeleton
Urosaurus ornatus	TxVP M	14329	Cochise Co., AZ	Male	47	72	Dry skeleton
Urosaurus ornatus	TxVP M	14330	Hidalgo Co., NM		53		Dry skeleton
Urosaurus ornatus	TxVP M	14878	Ft. Huachuca, Cochise Co., AZ	Female	43		Dry skeleton
Urosaurus ornatus	TxVP M	14881	Hwy 80, Cochise Co., AZ		42		Dry skeleton
Urosaurus ornatus	TxVP M	14882	Hidalgo Co., NM		52	130	Dry skeleton
Urosaurus ornatus	TxVP M	14883	Hidalgo Co., NM		51		Dry skeleton
Urosaurus ornatus	TxVP M	14884	Hidalgo Co., NM		52		Dry skeleton
Urosaurus ornatus	TxVP M	14895	Jct Hwys 90 &78, Grant Co., NM		43		Dry skeleton
Urosaurus ornatus	TxVP M	14904			36		Dry skeleton
Urosaurus ornatus	TxVP M	14919	US 80, mi 398.5, Cochise Co., AZ		46		Dry skeleton
Uta stansburiana	TxVP M	9953	Leon Rd, 2.1 mi S Simpson Rd, Riverside Co., CA		57	147	Dry skeleton
Uta stansburiana	TxVP M	13672	7 mi S Wickenburg, Maricopa Co., AZ		50		Dry skeleton
Uta stansburiana	TxVP M	13674	Anguila/Tonopah Rd., Maricopa Co., AZ		48		Dry skeleton
Uta stansburiana	TxVP M	13680	AZ 85, 17 mi N of Gila Bend, Maricopa Co., AZ		52		Dry skeleton
Uta stansburiana	TxVP M	13691	Cowboy Cave, Wayne Co., Utah				Dry skeleton
Uta stansburiana	TxVP M	13693	Dirt road extension from Cottonwood Dr, 1.5 mi N of Verbenia Ave, Riverside Co., Ca		55	145	Dry skeleton
Uta stansburiana	TxVP M	13697	E end of Westward Ave 0.5 mi E of Hathaway St, 0.4 mi S of I-10, Riverside Co., CA		41	115	Dry skeleton
Uta stansburiana	TxVP M	14331	Pima Co., AZ		56		Dry skeleton
Uta stansburiana	TxVP M	14332	Maricopa Co., AZ		50		Dry skeleton
Uta stansburiana	TxVP M	14877	US 60 mile 46, La Paz Co., AZ (found in belly of sidewider)		55		Dry skeleton
Uta stansburiana	TxVP M	14885	Hwy 90, mi 3, North of Lordsburg, Hidalgo Co., NM		51		Dry skeleton
Uta stansburiana	TxVP M	14887	Hwy 90, mi 18, Grant Co., NM		52	91	Dry skeleton
Uta stansburiana	TxVP M	14888	I10 exit 81, Maricopa Co., AZ		45		Dry skeleton
Uta stansburiana	TxVP M	14889	I-10, exit 81, Maricopa CO., AZ				Dry skeleton
Uta stansburiana	TxVP M	14890	I-10, N of exit 81, Maricopa Co., AZ		48		Dry skeleton
Uta stansburiana	TxVP M	14892	I-8, exit 140, Freenan Road, Maricopa Co., AZ	Male	50		Dry skeleton
Uta stansburiana	TxVP M	14893	I8, exit 140, Freenan Rd, Maricopa Co., AZ	Female	54		Dry skeleton
Uta stansburiana	TxVP M	14894	Maricopa Co., AZ	Male	52		Dry skeleton
Uta stansburiana	TxVP M	14900	Kearny, Pinal Co., AZ		52		Dry skeleton
Uta stansburiana	TxVP M	14901	Milpitas Wash, Hwy 8, Imperial Co., CA		41		Dry skeleton
Uta stansburiana	TxVP M	14902	California Rd. Redlands, San Bernadino Co., CA		50		Dry skeleton
Uta stansburiana	TxVP M	14915	Redlands Blvd, 2 mi S San Timoteo Canyon Rd, Riverside Co., CA				Dry skeleton
Uta stansburiana	TxVP M	14918	Pima Co., AZ		54		Dry skeleton
Uta stansburiana	TxVP M	14921	US 93, Arizona		51		Dry skeleton
Uta stansburiana	TxVP M	14922	US 93, mi 118		40		Dry skeleton
Uta stansburiana	TxVP M	14925	Yuma Co., AZ	Female	42	118	Dry skeleton
Uta stansburiana	TxVP M	14926	US 95, mi 89, Yuma Co., AZ		46	127	Dry skeleton
Uta stansburiana	TxVP M	14927	Yuma Co., AZ	Female	41		Dry skeleton
Uta stansburiana	TxVP M	14928	US 95, mi 89, Yuma Co., AZ		41		Dry skeleton
Uta stansburiana	TxVP M	14931	Wickenburg/Tonopah Rd., Maricopa Co., AZ		55		Dry skeleton
Uta stansburiana	TxVP M	14934	Winchester Rd. .75 mi E of I15, Riverside Co., CA		51	138	Dry skeleton
Uta stansburiana	TxVP M	14935	Worseley Rd, 1.7 mi E, Pierson Blvd 0.01 mi S, CA 62, Riverside Co., CA		48	120	Dry skeleton
Uta stansburiana	TxVP M	14937	San Bernadino Co., CA		38		Dry skeleton
Uta stansburiana	TxVP M	14940	247 mi N of 29 Palms, San Bernadino Co., CA		42		Dry skeleton
Xantusia henshawi	TxVP M	15671	Riverside Co., CA				Dry skeleton
Xantusia henshawi	TxVP M	15672	Riverside Co., CA				Dry skeleton
Xantusia riversiana	TxVP M	8505	captive		78	142	Dry skeleton
Xantusia vigilis	TxVP M	15660	San Bernadino Co., CA		40		Dry skeleton
Xantusia vigilis vigilis	TxVP M	12130	San Bernadino Co., CA		42	95	Dry skeleton
Xenosaurus grandis	TxVP M	8960	captive, parents from Veracruz, MX	Female			Dry skeleton
